# Gut Microbial Utilization of the Alternative Sweetener, D-Allulose, via AlsE

**DOI:** 10.1101/2024.11.07.622513

**Authors:** Glory Minabou Ndjite, Angela Jiang, Charlotte Ravel, Maggie Grant, Xiaofang Jiang, Brantley Hall

## Abstract

D-allulose, a rare sugar with emerging potential as a low-calorie sweetener, has garnered attention as an alternative to other commercially available alternative sweeteners, such as sugar alcohols, which often cause severe gastrointestinal discomfort. D-allulose-6-phosphate 3-epimerase (AlsE) is a prokaryotic enzyme that converts D-allulose-6-phosphate into D-fructose-6-phopshate, enabling its use as a carbon source. However, the taxonomic breadth of AlsE across gut bacteria remains poorly understood, hindering insights into the utilization of D-allulose by microbial communities. In this study, we provide experimental evidence showing that *Clostridium innocuum* is capable of D-allulose metabolism via a homologous AlsE. A bioinformatics search of 85,202 bacterial genomes identified 116 bacterial species with AlsE homologs, suggesting a limited distribution of AlsE in bacteria. Additionally, *Escherichia coli* contains a copy of *alsE*, but it does not grow on D-allulose as a sole carbon source unless *alsE* is heterologously expressed. A metagenomic analysis revealed that 15.8% of 3,079 adult healthy human metagenomic samples that we analyzed contained *alsE*, suggesting a limited prevalence of the enzyme in the gut microbiome. These results suggest that the gut microbiome has limited capacity to metabolize D-allulose via *alsE*, supporting its use as an alternative sweetener with minimal impact on microbial composition and gastrointestinal symptoms. This finding also enables personalized nutrition, allowing diabetic individuals to assess their gut microbiota for *alsE*, and manage glycemic response while reducing gastrointestinal distress.
