## Supplemental Table 2 for "Gut Microbial Utilization of the Alternative Sweetener, D-Allulose, via AlsE"

### Sheet: supplemental_table
NCBI Accession	Taxonomy	AlsE Sequence
GCA_000023065.1_02020	d__Bacteria;p__Pseudomonadota;c__Gammaproteobacteria;o__Enterobacterales_A;f__Aeromonadaceae;g__Tolumonas;s__Tolumonas auensis	MKISPSLMCMDLLKFKEQIEFIDQHADYFHIDIMDGHFVPNLTLSPFFVQQVKRVATKPLDCHLMVTNPQDYIEPLVQSGAGFITLHPETLSGQAFRLIEKIQNLGVKIGLILNPESPIEMIKYYIHKVDKITVMTVDPGFAGQSFVPEMLDKIKQLKIYREENKLNYEIEIDGSCNKNTYKQLIEAGADVFIVGSSGLFNNAPVLEDAWSIMKDQIIVAKNEAHHA
GCA_000024405.1_03061	d__Bacteria;p__Fusobacteriota;c__Fusobacteriia;o__Fusobacteriales;f__Leptotrichiaceae;g__Sebaldella;s__Sebaldella termitidis	MKKMMFSPSLMCMDLLSMKEQVEILNERADFYHVDIMDGHFVKNITLSPFFVSNLKRISKLPIDVHLMTEYPDDYIEELAKSGADYICPHAETINKDAFRIINKIKGFGCKAGIVLNPATPIEWIKYYIHLLDKITVMTVDPGFAGQPFIPEMLDKIKELKELKEKNGYNYLIEVDGSCNERTFDILTEAGAEVLIVGSSGLFNLDSDLPKAWDKMMEIYEAKTAK
GCA_000026225.1_04150	d__Bacteria;p__Pseudomonadota;c__Gammaproteobacteria;o__Enterobacterales;f__Enterobacteriaceae;g__Escherichia;s__Escherichia fergusonii	MKIAPSLMCMDLLKFKEQIEFIDSHADYFHIDIMDGHFVPNLTLSPFFVSQVKKLASKPLDCHLMVTRPQDYISQLAQAGANFITLHPETINGQAFRLIDEIRRLGMKVGLILNPETPVEAMKYYIHKADKITVMTVDPGFAGQPFIPEMLNKIAELKAWREREGLHYEIEVDGSCNQATYDRLIAAGADVFIVGTSGLFNHADNITDAWQVMTTQILNARKGVQSYG
GCA_000241955.1_03478	d__Bacteria;p__Pseudomonadota;c__Gammaproteobacteria;o__Enterobacterales;f__Enterobacteriaceae;g__Rahnella;s__Rahnella aquatilis	MEYKISPSLMCMSLIDIKQQLEVLNRRADMLHIDIMDGHYVKNITLSPFFIEQIRPHTPLILDVHMMVENPADFIEPIAKAGADFICPHAETINRDAFRIINQIRSLGKKVGVVLNPATPVEYIQHYIHLLDKITVMTVDPGYAGQPFIPEMLGKITQLRDLKQQKGYRYLIEIDGSCNLRTYQDLMGAGAEVLIVGSSGLFTLDSDLDVAWDKMLDQMRQARHAA
GCA_000262305.1_00660	d__Bacteria;p__Pseudomonadota;c__Gammaproteobacteria;o__Enterobacterales;f__Enterobacteriaceae;g__Shimwellia;s__Shimwellia blattae	MKISPSLMCMDLAAFKEQITFLDRHADYFHLDIMDGHFVPNLTLSPFFVGQVSKLATIPLDCHLMVTRPQDYIAPLAEAGASMLTLHPETLNGQAFRLMAEIRRRGMKVGLIINPETAPDTMKYYLHHADKVTVMTVDPGFAGQPFIREMLSKITELKHWRAREGLAFDIEVDGSCNTATWRLLIDAGADVLIVGSSGLFNRSADLSQAWGEMVAEINQAQQGLHNAFAS
GCA_000277545.1_01250	d__Bacteria;p__Pseudomonadota;c__Gammaproteobacteria;o__Enterobacterales;f__Enterobacteriaceae;g__Cedecea;s__Cedecea sp000277545	MKISPSLMCMDLAKFQEQIAFIDLHADYFHIDIMDGHFVPNLTLSPFFVGQVRKLASKPLDCHLMVTRPQDYIVPLAEAGADIITLHPETINGQAFRLIEEIRRHGMKVGLILNPETPVEAMKYYIHKADKVTVMTVDPGFAGQPFIPEMLDKVAELKAWREREGLSYEIEIDGSCNAATYERLMAAGADVFIVGTSGLFNHARDIDEAWQVMSEQILAAKDEVMPHAKTA
GCA_000280495.2_05129	d__Bacteria;p__Pseudomonadota;c__Gammaproteobacteria;o__Enterobacterales;f__Enterobacteriaceae;g__Kosakonia;s__Kosakonia radicincitans	MKISPSLMCMDLLKFKEQIEFIDSHADYFHIDIMDGHFVPNLTLSPFFVSQVKKLASKPLDCHLMVTRPQDYIGQLARAGADFITLHPETINGQAFRLIDEIRRHGMKVGLILNPETSVETMKYYIHKADKVTVMTVDPGFAGQPFIPEMLDKVAELKAWREREGLSYEIEIDGSCNQATYQRLMAAGADVFIVGTSGLFNHAENIDDAWTVMTEQILAAKNEVLPHARTA
GCA_000412335.2_00109	d__Bacteria;p__Pseudomonadota;c__Gammaproteobacteria;o__Enterobacterales;f__Enterobacteriaceae;g__Cedecea;s__Cedecea davisae	MKISPSLMCMDLAKFQEQIAFIDQHADYFHIDIMDGHFVPNLTLSPFFVGQVKKLASKPLDCHLMVTRPQDYISQLAQAGADIITLHPETINGQAFRLIEEIRRHGMKVGLILNPETPVEAMKYYIHKADKVTVMTVDPGFAGQPFIPEMLEKVAELKAWREREGLSYEIEIDGSCNAATYERLMAAGADVFIVGTSGLFNHARDIDEAWQVMSEQILTAKNEVMPHAKTA
GCA_000422965.1_04549	d__Bacteria;p__Pseudomonadota;c__Alphaproteobacteria;o__Rhizobiales;f__Pleomorphomonadaceae;g__Pleomorphomonas;s__Pleomorphomonas oryzae	MKIKISPSLMCMDLLRFKEQLTFLDSHADFLHIDIMDGHYVPNLTLSPFFMENVAKVSKLPMDCHLMTTDPWMWVPIMAKAGAGYISPQAETINAIAFRIIAKIRELGCKPGIVLNPSTPLDTLRHYIHLVDKITIMTVDPGYAGQPFIEEMLEKITEAKRLREERGLKFLIEIDGSCNKRTYARLAAAGADVFIVGTSGLFHNHEDIAEAWKIMTADIEAALGAAA
GCA_000425185.1_00364	d__Bacteria;p__Pseudomonadota;c__Alphaproteobacteria;o__Rhizobiales;f__Pleomorphomonadaceae;g__Pleomorphomonas;s__Pleomorphomonas koreensis	MKIKISPSLMCMDLLRFKDQLAFLDSHADFLHIDIMDGHYVPNLTLSPFFMESVAKVSKLPMDCHLMTTDPWMWVPIMAKAGAGFISPQAETINAIAFRILAKIRELGCKPGIVVNPATPLDSLKHYIHLIDKITIMTVDPGYAGQPFIEEMLDKIAEAKRLREARGLKFLIEVDGSCNKRTYARLAAAGADVFIVGTSGLFNNHEDIAEAWKIMTADIEAALGAAA
GCA_000619945.1_03408	d__Bacteria;p__Bacillota_A;c__Clostridia;o__Clostridiales;f__Clostridiaceae;g__Clostridium_AO;s__Clostridium_AO lundense	MKYGFAPSLMCMNILKLEEQIKILNKKADFYHVDIMDGHYVKNITLSPFFIQQIRPLATIPIDAHLMVENPNDFLDELKKAGTDYVSLHVETINKDVFRITNKIKSLGMKVGVVLNPATPIDEIKHYINRLDKITVMTVDPGFAGQAFIPEMLDKIRELKEIKEKEGYKYIIEIDGSCNEKTFAQLKEAGAEVFVVGSSGLFNKDEDLEKAWEMMMSDFNYSLSYKE
GCA_000735435.1_00579	d__Bacteria;p__Pseudomonadota;c__Gammaproteobacteria;o__Enterobacterales;f__Enterobacteriaceae;g__Klebsiella;s__Klebsiella planticola	MKISPSLMCMDLLKFKEQIEFIDRHADYFHIDIMDGHFVPNLTLSPFFVSQVKKLASKPLDCHLMVTRPQDYISQLAQAGADFITLHPETINGQAFRLIEEIRRHGMKVGLILNPETPVETMKYYIHKADKITVMTVDPGFAGQPFIPEMLEKIGELKAWREREGLAYEIEIDGSCNKATYQKLMAAGADVFIVGTSGLFNHGDNIHDAWQVMAEQILAAKNEVFPHAKTA
GCA_000735435.1_03478	d__Bacteria;p__Pseudomonadota;c__Gammaproteobacteria;o__Enterobacterales;f__Enterobacteriaceae;g__Klebsiella;s__Klebsiella planticola	MRYYISPSLMCMDMMQLSDQLNFLNSKADRLHVDVMDGHYVKNLALSTSFVAQIRPWTTLPVDVHLMVEEPMAFIPALLDAGADAISVHPETISREAFRVINTVRQAGKQVGMVLNPATPLETLSHYLHLLDKVTIMTVDPGYAGQPFIPEMVEKIARLQQIKQQRGLSFLIEVDGSCNRQTYRKLLEAGAQVLILGSSGLFRPDVPLAQAWDTLIQDLDEASHSPAHA
GCA_000738675.1_01734	d__Bacteria;p__Pseudomonadota;c__Gammaproteobacteria;o__Enterobacterales;f__Enterobacteriaceae;g__Serratia;s__Serratia nematodiphila	MKYQISPSLMCMNLMDIRQQLAVLNRRADMLHIDIMDGHYVKNITLSPFFIEQIRPHTSLLLDVHLMVENPTDFIEPIARAGADFICPHAETINRDAFRVINQIRALGKKVGVVLNPATPVEFIRHYLHLLDKVTVMTVDPGYAGQPFIPEMLDKIRQLRDLKSQQNLRYLIEIDGSCNQRTYRDLMGAGAEVLIVGSSGLFNLDPDLEAAWEKMLDQMRQAA
GCA_000742135.1_02192	d__Bacteria;p__Pseudomonadota;c__Gammaproteobacteria;o__Enterobacterales;f__Enterobacteriaceae;g__Klebsiella;s__Klebsiella pneumoniae	MRYYLSPSLMCMDMMKLTEQLRFLNSKADRLHVDIMDGHYVKNLALSASFVAQIRPYTSLPIDVHLMVEAPASFIPALLDAGADAFSLHPETICREAFRVINMLRQAGKEVGMVLNPATPVESIQHYLHLLDKVTVMTVDPGYAGQPFIPEMLAKITQLHQLKETGSLRFLLEVDGSCNRNTYRALLGAGAQILVMGSSGLFRADMPLELAWETMSRELSAALHSPELV
GCA_000752215.1_00712	d__Bacteria;p__Bacillota_A;c__Clostridia;o__Oscillospirales;f__Acutalibacteraceae;g__Caproiciproducens;s__Caproiciproducens sp000752215	MQIKISPSIMCCRVEEFKPYIRLFEKVKLDSIHFDVMDGHYVKNVMLGTTDYQDIKRLTDLPVDLHFMSYRPEEFIEYYQVQKGDRVCFHPETTAQPYRLLQSVKDRGCSAGLVLNPGTPVSYIEECVELVDYIMVMTVNPGFAGQKMVPTAPDKITRIVNLLRQHGKQIDVFVDGNTTPENSIKMRDAGANGFVVGTSSIIKSLDTFEEDYSRYYQHLKQ
GCA_000757825.1_02139	d__Bacteria;p__Pseudomonadota;c__Gammaproteobacteria;o__Enterobacterales;f__Enterobacteriaceae;g__Cedecea;s__Cedecea neteri_A	MKISPSLMCMDLAKFQEQIAFIDQHADYFHIDIMDGHFVPNLTLSPFFVGQVRKLASKPLDCHLMVTRPQDYIVPLAQAGADIITLHPETINGQAFRLIEEIRRHGMKVGLILNPETPVEAMKYYIHKADKVTVMTVDPGFAGQPFIPEMLEKVAELKAWREREGLSYEIEIDGSCNAATYERLMAAGADVFIVGTSGLFNHARDIDEAWQVMSEQILTAKNEVIPHAKTA
GCA_000758305.1_01385	d__Bacteria;p__Pseudomonadota;c__Gammaproteobacteria;o__Enterobacterales;f__Enterobacteriaceae;g__Cedecea;s__Cedecea neteri_C	MKISPSLMCMDLAKFQEQIEFIDLHADYFHIDIMDGHFVPNLTLSPFFVGQVRKLASKPLDCHLMVTRPQDYIVPLAQAGADIITLHPETINGQAFRLIEEIRRHGMKVGLILNPETPVEAMKYYIHKADKVTVMTVDPGFAGQPFIPEMLDKVAELKAWREREGLSYEIEIDGSCNAATYERLMAAGADVFIVGTSGLFNHARDIDEAWQVMSEQILAAKDEVMPHAKTA
GCA_000758325.1_01378	d__Bacteria;p__Pseudomonadota;c__Gammaproteobacteria;o__Enterobacterales;f__Enterobacteriaceae;g__Cedecea;s__Cedecea neteri_B	MKISPSLMCMDLAKFQEQIAFIDLHADYFHIDIMDGHFVPNLTLSPFFVGQVRKLASKPLDCHLMVTRPQDYIVPLAEAGADIITLHPETINGQAFRLIEEIRRHGMKVGLILNPETPVEAMKYYIHKADKVTVMTVDPGFAGQPFIPEMLEKVAELKAWREREGLSYEIEIDGSCNAATYERLMAAGADVFIVGTSGLFNHARDIDEAWQVMSEQILAAKDEVMPHAKTA
GCA_000771875.1_02114	d__Bacteria;p__Pseudomonadota;c__Gammaproteobacteria;o__Enterobacterales_A;f__Pasteurellaceae;g__Gallibacterium;s__Gallibacterium sp000771875	MKKILISPSLMCMDLLKFKQQIEFLDQHVDYFHIDIMDGHYVPNLTLSPFFVQQVNRIASKPLDCHLMVTKPENYIDDLAKAGADMITLHVETISGQAFRLFEKIRTLGMKIGLIFNPETPIEAAKYYLHKIDKVTVLTVDPGFAGQSFIPEMLDKIEELKQYREKNKLNYLIEIDGSCNPKTFKTLLNVGADVFIVGSSGLFNNNPDIEIAWNMMVQSINESHIG
GCA_000772535.1_02013	d__Bacteria;p__Pseudomonadota;c__Gammaproteobacteria;o__Enterobacterales_A;f__Pasteurellaceae;g__Chelonobacter;s__Chelonobacter oris	MRKNILISPSLMCMDLVKFKDQIEFLDKKVGYFHIDIMDGHYVPNITLSPFFVSQVNKISTKPLDCHLMVTNPENYIDDLADSGCDMVTVHVETISGQAFRLFDRIRCLGMKVGLIFNPESSLEFAKYYLHKVDKVTVLTVDPGFAGQSFIPEMLLKINELKEFREKNNLSYEIEIDGSCNPKTYKTLISAGADVLIVGSSGLFNNDPDIEKAWDIMQQNISQYC
GCA_000963575.1_00203	d__Bacteria;p__Pseudomonadota;c__Gammaproteobacteria;o__Enterobacterales;f__Enterobacteriaceae;g__Cedecea;s__Cedecea michiganensis_A	MKISPSLMCMDLAKFQEQIEFIDLHADYFHIDIMDGHFVPNLTLSPFFVGQVRKLASKPLDCHLMVTRPQDYIVPLAEAGADIITLHPETINGQAFRLIEEIRRHGMKVGLILNPETPVEAMKYYIHKADKVTVMTVDPGFAGQPFIPEMLEKVAELKAWREREGLSYEIEIDGSCNAATYERLMAAGADVFIVGTSGLFNHARDIDEAWQVMSEQILAAKNEVMPHAKTA
GCA_000963575.1_04592	d__Bacteria;p__Pseudomonadota;c__Gammaproteobacteria;o__Enterobacterales;f__Enterobacteriaceae;g__Cedecea;s__Cedecea michiganensis_A	MKYYISPSLMCMDIMKTAEQLQVLNQKADMLHVDVMDGHYVKNLALSAAFVAQIRPYTTLPVDVHLMVENPADFIGPLIEAGADSFSVHAEVISREAFRIIHTLRDAGKKVGVVLNPATPVEALNHYLHLLDKVTVMTVDPGYAGQPFIPEMVEKIAQLHRLKQQRQLDFLIEVDGSCNRNTYRQLLTAGAQVLILGSSGLFRPGVALEQAWQNMTRDIEAALSPAHA
GCA_001484765.1_02179	d__Bacteria;p__Pseudomonadota;c__Gammaproteobacteria;o__Enterobacterales;f__Enterobacteriaceae;g__Entomohabitans;s__Entomohabitans teleogrylli	MNYYISPSLMCMDMMKLAEQLRFLDSKANMLHVDVMDGHYVKNLALSASFVAQIRPFTTLPVDVHLMVEEPAAFIDTFIKAGADSLSLHAETISREAFRVIHTIREAGKKPGVVLNPATPVSALEHYLHLLDKVTVMTVDPGYAGQPFIPEMVEKIARLRQLKQRRQLNFLIEVDGACNRHTYQALLNAGAQVLIMGSSGLFRPDMPLEQAWQHMTREIHDALTPAHA
GCA_001571265.1_00691	d__Bacteria;p__Pseudomonadota;c__Gammaproteobacteria;o__Enterobacterales;f__Enterobacteriaceae;g__Cedecea;s__Cedecea neteri	MKYYISPSLMCMDIMKTAEQLQVLNQKADMLHVDVMDGHYVKNLALSAAFVAQIRPYTTLPVDVHLMVENPADFIGPLIEAGADSFSVHAEVISREAFRIIHTLRDAGKKVGVVLNPATPVEALNHYLHLLDKVTVMTVDPGYAGQPFIPEMVEKIAQLHRLKQQRQLDFLIEVDGSCNRNTYRQLLTAGAQVLILGSSGLFRPDVALEQAWQNMTRDIEAALSPAHA
GCA_001571265.1_02215	d__Bacteria;p__Pseudomonadota;c__Gammaproteobacteria;o__Enterobacterales;f__Enterobacteriaceae;g__Cedecea;s__Cedecea neteri	MKISPSLMCMDLAKFQEQIEFIDQHADYFHIDIMDGHFVPNLTLSPFFVGQIRKLASKPLDCHLMVTRPQDYIVPLAQAGADIITLHPETINGQAFRLIEEIRRHGMKVGLILNPETPVEAMKYYIHKADKVTVMTVDPGFAGQPFIPEMLEKVAELKAWREREGLSYEIEIDGSCNAATYERLMAAGADVFIVGTSGLFNHARDIDEAWQVMSEQILAAKNEVIPHAKTA
GCA_001598295.1_02092	d__Bacteria;p__Pseudomonadota;c__Gammaproteobacteria;o__Enterobacterales;f__Enterobacteriaceae;g__Klebsiella;s__Klebsiella ornithinolytica	MKIAPSLMCMDLLKFKEQIEFIDRHADYFHIDIMDGHFVPNLTLSPFFVSQVKKLASKPLDCHLMVTRPQDYISQLAQAGADFITLHPETINGQAFRLIEEIRRHGMKVGLILNPETPVETMKYYLHKADKITVMTVDPGFAGQPFIPEMLEKIGELKAWREREGLAYEIEIDGSCNKATYQKLMAAGADVFIVGTSGLFNHGDNIHDAWQVMAEQILAAKNEVFPHAKTA
GCA_001598695.1_02966	d__Bacteria;p__Pseudomonadota;c__Gammaproteobacteria;o__Enterobacterales;f__Enterobacteriaceae;g__Klebsiella;s__Klebsiella oxytoca	MRYYLSPSLMCMDMMKLTEQLHFLNGKADRLHVDIMDGHYVKNLALSASFVAQIRPYTSLPIDVHLMVEEPASFIPSLIEAGADAISLHPETICREAFRLINMLRQAGKEVGVVLNPATPVESIQHYLHLLDKVTVMTVDPGYAGQPFIPEMLAKIAQLHQLKESGNLSFLLEVDGSCNRNTYRELLGAGAQILVMGSSGLFRPDMPLEQAWEKMSRDLSAALHSPELV
GCA_001598695.1_04538	d__Bacteria;p__Pseudomonadota;c__Gammaproteobacteria;o__Enterobacterales;f__Enterobacteriaceae;g__Klebsiella;s__Klebsiella oxytoca	MKIAPSLMCMDLLKFKEQIEFIDQHADYFHIDIMDGHFVPNLTLSPFFVGQVKKLASKPLDCHLMVTRPQDYISQLAQAGADFITLHPETINGQAFRLIEEIRRHGMKVGLILNPETPVETMKYYIHKADKITVMTVDPGFAGQPFIPEMLEKIAELKAWREREGLNYEIEIDGSCNKATYEKLMAAGADVFIVGTSGLFNHAEKIEEAWQIMVEQILAAKNEVQPHAKTA
GCA_001642805.2_03386	d__Bacteria;p__Pseudomonadota;c__Gammaproteobacteria;o__Enterobacterales;f__Enterobacteriaceae;g__Serratia;s__Serratia surfactantfaciens	MKYQISPSLMCMNLMDIRQQLAVLNRRADMLHIDIMDGHYVKNITLSPFFIEQIRPHTSLLLDVHLMVENPTDFIDPIARAGADFICPHAETINRDAFRVINQIRALGKKVGVVLNPATPVEFIRHYIHLLDKVTVMTVDPGYAGQPFIPEMLEKIRQLRDLKRQQDLNYLIEIDGSCNQRTYRDLMGAGAEVLIVGSSGLFNLDPDLETAWEKMLDQMRQAA
GCA_001654845.1_01520	d__Bacteria;p__Pseudomonadota;c__Gammaproteobacteria;o__Enterobacterales;f__Enterobacteriaceae;g__Enterobacter;s__Enterobacter soli	MKISPSLMCMDLLKFKEQIEFIDQHADYFHIDIMDGHFVPNLTLSPFFVSQVKKLATKPLDCHLMVTRPQDYISQLAQAGADFITLHPETINGQAFRLIDEIRRHGMKVGLILNPETPVEAMKYYIHKADKITVMTVDPGFAGQPFIPEMLDKIAELKAWREREGLSYEIEIDGSCNQGTYHKLMAAGADVFIVGTSGLFNHAENIGDAWQLMAGQILSARNEVVPHAKSA
GCA_001658025.2_04709	d__Bacteria;p__Pseudomonadota;c__Gammaproteobacteria;o__Enterobacterales;f__Enterobacteriaceae;g__Kosakonia;s__Kosakonia oryzae	MKISPSLMCMDLLKFKEQIEFIDSHADYFHIDIMDGHFVPNLTLSPFFVSQVKKLASKPLDCHLMVTRPQDYIGQLARAGADFITLHPETINGQAFRLIDEIRRHGMKVGLILNPETSVETMKYYIHKADKVTVMTVDPGFAGQPFIPEMLDKVAELKAWREREGLSYEIEIDGSCNQATYQRLMAAGADVFIVGTSGLFNHAENIDDAWTVMTEQILAAKNEVLPHARTA
GCA_001690685.1_00347	d__Bacteria;p__Pseudomonadota;c__Gammaproteobacteria;o__Enterobacterales;f__Enterobacteriaceae;g__Gilliamella;s__Gilliamella apicola_J	MQCKISPSLMCMDLINIKEQLTFFNQHADFLHVDIMDGHYVKNITLSAFFIEQIKPHTSIPIDVHLMVEHPTDFIDQMANAGADYICPHAETINSHAFRTIKHIHQLNKKVGVVINPATPVEYISQYIHLLDKITVMTVDPGYAGQPFIPEMLDKIKTLSELKQENNFKFLIEVDGSCNINTYEKLLSSGAEVLIMGSSGLFKKNLSLENAWQKMTADINHAIQNIKQ
GCA_001690685.1_00679	d__Bacteria;p__Pseudomonadota;c__Gammaproteobacteria;o__Enterobacterales;f__Enterobacteriaceae;g__Gilliamella;s__Gilliamella apicola_J	MTNKNIMIAPSLMCMDLTKFSEQLTFLDDKVDYYHVDIMDGHFVPNITLSPFFVSEVKKIAKKPIDCHLMVTDPINYIDELGARGADIISLQVETLDGKAFRIIDKIKKNGMKCGLVFNPNSSIELAQYYIELADIVTIMTVDPGFAGQPFIENMLLKIKEFKKYKEEKKLKYIISIDGGCNHKTFSKLLNAGAESLIVGSSGFFGYDSDITKAWKIMTEYLNTSKSQLN
GCA_001902635.1_03267	d__Bacteria;p__Pseudomonadota;c__Gammaproteobacteria;o__Enterobacterales;f__Enterobacteriaceae;g__Serratia;s__Serratia marcescens_F	MKYQISPSLMCMNLMDIRQQLAVLNRRADMLHIDIMDGHYVKNITLSPFFIEQIRPHTSLLLDVHLMVENPTDFIDPIARAGADFICPHAETINRDAFRVINQIRALGKKVGVVLNPATPVEFIRHYLHLLDKITVMTVDPGYAGQPFIPEMLEKIRQLRDLKSQQNLSYLIEIDGSCNQRTYRDLMGAGAEVLIVGSSGLFNLDPDLETAWEKMLDQMRQAA
GCA_002015075.1_00365	d__Bacteria;p__Pseudomonadota;c__Gammaproteobacteria;o__Enterobacterales_A;f__Pasteurellaceae;g__Canicola;s__Canicola haemoglobinophilus	MKVLISPSLMCMDLTKFKEQIEFLDKKVGYFHIDIMDGHYVPNLTLSPFFVSQVKKLATKPLDCHLMVTHPENYIDELAKSGCDMVTLHIETISGQAFRLIEKIKRLGMQVGLIFNPETPVEFAKYYLHKASKVTVLTVDPGFAGQTFIPEMLEKITELKQFREQNKLDYQIEIDGSCNPKTYQQLLQAGADVLIVGTSGLFNNSEDIVKAWEILENDLAKYC
GCA_002082245.2_01775	d__Bacteria;p__Pseudomonadota;c__Gammaproteobacteria;o__Enterobacterales;f__Enterobacteriaceae;g__Yersinia;s__Yersinia enterocolitica_E	MKISPSLMCMDLLKFKEQIEFIDQNADYFHIDIMDGHFVPNLTLSPFFVSQVKRIANKPLDCHLMVTRPQDYIAPLAKAGADFITLHPETLNGQAFRLIEEIRSLGMKVGLILNPETPVDSMKYYIHKADKITVMTVDPGFAGQPFIPEMLDKIVELKAWREKNQLNYEIEIDGSCNQATYQRLIEAGADVLIVGSSGLFNHASDIDKAWALMSQQIIHAKSEVLQHA
GCA_002160825.1_00148	d__Bacteria;p__Bacillota_A;c__Clostridia;o__Lachnospirales;f__Lachnospiraceae;g__Merdisoma;s__Merdisoma sp002160825	MEIKISPSVMCCRVEEYKPYLELFEKVGLDSVHFDVMDGKYVKNVMLGTTIYKDIKRLSSLPVDVHIMAWAPEEFIPYYDVQPGDRISFHPETTAQPYKLLQSIKERGCRAGLVLNPGTPLGYLEECVHLVDYVMLMTVNPGFAGQKMVPDALEKIVRIRRLLDDYGRTETDLLTDGNTTPENAKLMKQAGANAFVVGTSSIIKGLDVFEDLYYGYKKMLEEA
GCA_002220655.1_03532	d__Bacteria;p__Pseudomonadota;c__Gammaproteobacteria;o__Enterobacterales;f__Enterobacteriaceae;g__Serratia;s__Serratia marcescens_K	MKYQISPSLMCMNLMDIRQQLAVLNCRADMLHIDIMDGHYVKNITLSPFFIEQIRPHTSLLLDVHLMVENPTDFIDPIARAGADFICPHAETINRDAFRVINQIRALGKKVGVVLNPATPVEFIRHYLHLLDKVTVMTVDPGYAGQPFIPEMLEKIRQLRDLKRQQNLSYLIEIDGSCNQRTYRDLMGAGAEVLIVGSSGLFNLDPDLETAWEKMLDQMRQAA
GCA_002270295.1_05517	d__Bacteria;p__Pseudomonadota;c__Gammaproteobacteria;o__Enterobacterales;f__Enterobacteriaceae;g__Klebsiella;s__Klebsiella sp002270295	MKIAPSLMCMDLLKFKEQIEFIDQHADYFHIDIMDGHFVPNLTLSPFFVSQVKKLASKPLDCHLMVTRPQDYISQLAQAGADFITLHPETINGQAFRLIEEIRRHGMKVGLILNPETPVEAMKYYIHKADKITVMTVDPGFAGQPFIPEMLAKISELKAWREREGLDYEIEIDGSCNKATYESLMTAGADVFIVGTSGLFNHADNIHEAWQVMAEQILAAKNEVFPHAKTA
GCA_002291425.1_01406	d__Bacteria;p__Pseudomonadota;c__Gammaproteobacteria;o__Enterobacterales;f__Enterobacteriaceae;g__Gibbsiella;s__Gibbsiella quercinecans	MKISPSLMCMDLLKFKEQIEFIDRHADYFHIDIMDGHFVPNLTLSPFFVSQVRRLASKPLDCHLMVTRPQDYIASLAAAGADFITLHPETINGQAFRLFDEIRRHGMKVGLILNPETAVDTMKYYIHKADKITVMTVDPGFAGQPFIPEMLEKIAELKEWRTREGLSYEIEIDGSCNQGTYQRLIEAGADVLIVGSSGLFSHSPDVAEAWNIMAQQIVQAKSAEARHV
GCA_002421005.1_01132	d__Bacteria;p__Pseudomonadota;c__Gammaproteobacteria;o__Enterobacterales;f__Enterobacteriaceae;g__Superficieibacter;s__Superficieibacter sp002421005	MKISPSLMCMDLLKFKEQIEFIDQHADYFHIDIMDGHFVPNLTLSPFFVSQVKKLASKPLDCHLMVTRPQDYIGQLARAGADFITLHPETINGQAFRLIEEIRHHGMKVGLILNPETPVEAMKYYIHKADKITVMTVDPGFAGQPFIPEMLAKISELKAWREREGLSYEIEIDGSCNQGTYQQLMAAGADVFIVGTSGLFNHAEQIDDAWSVMAEHILAAKNEVLPHARRA
GCA_002770725.1_00586	d__Bacteria;p__Pseudomonadota;c__Alphaproteobacteria;o__Rhizobiales;f__Pleomorphomonadaceae;g__Pleomorphomonas;s__Pleomorphomonas carboxyditropha	MKIKISPSLMCMDLLRFKEQLTFLDSHADFLHIDIMDGHYVPNLTLSPFFMESVAKVSKLPMDCHLMTTDPWMWVPIMAKAGAGFISPQAETINAIAFRIIARIRELGCKPGIVVNPATPLDSLRHYIHLIDKITIMTVDPGYAGQPFIAEMLDKITEAKRLREERGLNFLIEVDGSCNKRTYARLAAAGAEVFIVGTSGLFHNHEDIAEAWKIMTADIEAALGAAA
GCA_002795425.1_00275	d__Bacteria;p__Pseudomonadota;c__Gammaproteobacteria;o__Enterobacterales_A;f__Pasteurellaceae;g__Conservatibacter;s__Conservatibacter flavescens	MKVLIAPSLMCMDLTKFKEQIEFLDQHVGYFHIDIMDGHYVPNLTLSPFFVSQVKKIATKPLDCHLMVTHPENYIDDLAQAGCDMVTLHVETISGQAFRIIDKIKRLGMKVGIIFNPESAVENAKYYLHKADKVTVLTVDPGFAGQAFIPEMLEKIKELQSFREENTLQYEIEVDGSCNPKTYEMLINAGADVLIVGSSGLFNNAENIAEAWEIMKKDISQY
GCA_002812955.1_01726	d__Bacteria;p__Pseudomonadota;c__Gammaproteobacteria;o__Enterobacterales_A;f__Vibrionaceae;g__Vibrio;s__Vibrio sp002812955	MKKPLIAPSLMCMDLTKLAEQVSFFDDKIGYYHVDIMDGHFVPNLTLSPYFVEQLSKISSAPSDCHLMVTNPSMYIEPLAKAGAAMVSFHSETANGQAFRLIDTIRSYNMKCGLVLNPETRLEEVSLYLNRIDKVTLMTVDPGFAGQPFIPEMLDKIRAFKKYRDLHDLDFQIEIDGSCNDKTFGSLIEAGADVLIVGTSGLFNYHSDIEVAWSIMDKQIDAHMLEVAHE
GCA_002847015.1_02131	d__Bacteria;p__Pseudomonadota;c__Gammaproteobacteria;o__Enterobacterales;f__Enterobacteriaceae;g__ATCC-39006;s__ATCC-39006 sp002847015	MKISPSLMCMDLSKFKEQIEFIDSHADYFHIDIMDGHFVPNLTLSPFFVQQVKKIASKPLDCHLMVMNPQDYIEPLAKAGAGFITLHPETLSGQAFRLIDKVRSLNMRVGLILNPETTIAAMHYYLHKADKITVMTVDPGFAGQNFIPEMLDKIAELKHYRTKNNLAYEIEVDGSCNQYTYKKLIDAGADVFIVGTSGLFNHSPHIENAWEVMKSQIQAAQREV
GCA_002900365.1_03710	d__Bacteria;p__Pseudomonadota;c__Gammaproteobacteria;o__Enterobacterales;f__Enterobacteriaceae;g__Escherichia;s__Escherichia marmotae	MKISPSLMCMDLLKFKEQIEFIDNHADYFHIDIMDGHFVPNLTLSPFFVSQVKKLASKPLDCHLMVTRPQDYIAQLARAGADFITLHPETINGQAFRLIDEIRRHGMKVGLILNPETPVEAMKYYIHKADKITVMTVDPGFAGQPFIPEMLDKIAELKAWREREGLEYEIEVDGSCNQATYEKLMAVGADVFIVGTSGLFNHAENIDDAWKVMAAQILAAKNEVQPHAKTA
GCA_002918555.1_03492	d__Bacteria;p__Pseudomonadota;c__Gammaproteobacteria;o__Enterobacterales;f__Enterobacteriaceae;g__Citrobacter_C;s__Citrobacter_C amalonaticus_A	MKISPSLMCMDLLKFKEQIEFIDRHADYFHIDIMDGHFVPNLTLSPFFVSQVKKLASKPLDCHLMVTRPQDYIGQLARAGADFITLHPETINGQAFRLIEEIRGHNMKVGLILNPETPVETMKYYIHKADKITVMTVDPGFAGQPFIPEMLDKIAELKAWRECEGLQYEIEVDGSCNQTTYKKMMAAGADVFIVGTSGLFNHAENIDDAWKVMAAQILTAKNEVQPHAKTA
GCA_002925905.1_00896	d__Bacteria;p__Pseudomonadota;c__Gammaproteobacteria;o__Enterobacterales;f__Enterobacteriaceae;g__Klebsiella;s__Klebsiella michiganensis	MKIAPSLMCMDLLKFKEQIEFIDQHADYFHIDIMDGHFVPNLTLSPFFVSQVKKLASKPLDCHLMVTRPQDYISQLAQAGADFITLHPETINGQAFRLIEEIRRQGMKVGLILNPETPVETMKYYIHKADKITVMTVDPGFAGQPFIPEMLEKIAELKAWREREGLSYEIEIDGSCNKATYQKLMAAGADVFIVGTSGLFNHADKIEDAWQIMAEQILTAKREVLPHAKTA
GCA_002925905.1_02552	d__Bacteria;p__Pseudomonadota;c__Gammaproteobacteria;o__Enterobacterales;f__Enterobacteriaceae;g__Klebsiella;s__Klebsiella michiganensis	MRYYLSPSLMCMDMMKLAEQLHFLNGKADRLHVDVMDGHYVKNLALSASFVAQIRPYTSLAIDVHLMVEEPAPFIPALIEAGADAISLHPETICREAFRVINMLRQAGKEVGMVLNPATPVESIQHYLHLLDKVTVMTVDPGYAGQPFIPEMTAKIAQLHQLKESRSLNFLLEVDGSCNRNTYRELLGAGAQVLVMGSSGLFRPDMPLEQAWEKMSRDLSAALHSPEHV
GCA_003115845.1_01511	d__Bacteria;p__Pseudomonadota;c__Gammaproteobacteria;o__Enterobacterales;f__Enterobacteriaceae;g__Brenneria;s__Brenneria roseae	MKISPSLMCMDLMKFKEQIEFIDSHADYFHIDIMDGHFVPNLTLSPFFVSQVKKLASKPLDCHLMVTRPQDYIGQLARAGADFITLHPETINGQAFRLIDEIRRHGMKVGLILNPETAVEAMKYYIHKADKVTVMTVDPGFAGQPFIPEMLDKIAELKAWREREGLSYEIEIDGSCNQATYEKLIAAGADVFIVGTSGLFNHSDNIDEAWSLMAQQILTAKKKSEVQPHARTA
GCA_003129965.1_02179	d__Bacteria;p__Pseudomonadota;c__Gammaproteobacteria;o__Enterobacterales_A;f__Pasteurellaceae;g__Aggregatibacter;s__Aggregatibacter kilianii_A	MSVTIAPSLMCMDLTKFKEQIEFLDQKVGYFHIDIMDGHFVQNITLSPFFVKEVKKLAKKPLDCHLMVMKPENYIEVLAEAGADMITLQVETISGQAFRLFDRIRQLGMKVGIIFNPETDISAAQLYMHKVDKVTVLTIDPGFAGQAFIPEMLYKISALKTYREQHQLNYEIEIDGSCNSKTYERLINAGSDVLIVGTSGLFSLADNISDAWDIMASDIAQYTTI
GCA_003202915.1_00310	d__Bacteria;p__Pseudomonadota;c__Gammaproteobacteria;o__Enterobacterales;f__Enterobacteriaceae;g__Gilliamella;s__Gilliamella apicola_Q	MQYKISPSLMCMDLINIKEQLTFFNQHADFLHVDIMDGHFVKNITLSAFFIEQIKPHTSIPIDVHLMVEHPTDFIEQMANAGADFICPHAETINTNAFRVINHIHQLNKKAGVVINPATPIEYISEYIHLLDKITIMTVDPGYAGQPFIPEMLQKIKKLAELKKRNSYKFLIEVDGSCNANTYYQLLSSGAEVLIMGSSGLFKKNLSLDEAWKKMTVDINNAIQTIK
GCA_003261575.2_05319	d__Bacteria;p__Pseudomonadota;c__Gammaproteobacteria;o__Enterobacterales;f__Enterobacteriaceae;g__Klebsiella;s__Klebsiella huaxiensis	MKIAPSLMCMDLLKFKEQIEFIDQHADYFHIDIMDGHFVPNLTLSPFFVSQVKRLASKPLDCHLMVTRPQDYISQLAQAGADFITLHPETINGQAFRLIEEIRRLGMKVGLILNPETPVETMKYYIHKADKITVMTVDPGFAGQPFIPEMLEKIAELKAWREREGLSYEIEIDGSCNKATYKKLMAAGADVFIVGTSGLFNHGDNIHDAWQVMAEQILAAKNEVQPHAKTA
GCA_003350325.1_01322	d__Bacteria;p__Pseudomonadota;c__Gammaproteobacteria;o__Enterobacterales_A;f__Vibrionaceae;g__Vibrio;s__Vibrio rhodolitus	MKKTPLIAPSLMCMDLTKLAEQIQFFDDKVGYYHVDIMDGHFVPNLTLSPFFVSQMKKISTAPMDCHLMVTNPEQYVDMLAEAGAAMFSFHAETVNGKAFRLIEDVRRKGMQVGVVLNPETRLHDVEIYLKHVDKVTLMTVDPGFAGQSFVPEVVDKIRQFREFRQQHQLNFQIEIDGSCNKKTFATLLDAGADVLIVGTSGLFNNDPDLSVAWDMMMDDIKNASLEVA
GCA_003481775.1_00886	d__Bacteria;p__Bacillota;c__Bacilli;o__Erysipelotrichales;f__Erysipelotrichaceae;g__Clostridium_AQ;s__Clostridium_AQ sp003481775	MDIKISPSIMCCKIEEYKPYLELFEKVQLDSVHFDIMDGAYVKNVMLGTPIYKDIKRLSKLPVDVHIMSYRPEEYMEYYDIQPGDRISFHPETTAQPYKLLQTIRDKGCRAGLVLNPGTPVSYLEECIDLLDYVTLMTVNPGFAGQKMVPDAPQKIRRVRQLLDAYEKGIDIVVDGNTTIENSKLMRDAGANAFVVGTSSIIRSLDTFEQLYNSYAQALDN
GCA_003569005.1_02815	d__Bacteria;p__Pseudomonadota;c__Gammaproteobacteria;o__Enterobacterales_A;f__Vibrionaceae;g__Vibrio;s__Vibrio superstes	MNYQISPSLMCLDMMKVPEQLSFLDEKADMFHVDIMDGHYVKNIALSVDFVRQIKPYTTIPIDIHLMVAEPMDFIDNLIEAGADSISVHAEVISSYAFRLINHVRNSGKKVGIVLNPATPIEVLNNYAHLVDKVTVMTVDPGYAGQPFIPEMVEKIKKLKQFREEGNYQFLIEVDGSCNKNTYNLLLNAGAEVLIMGSSGLLKKDIPLSDTWQIMQNDIVQSLSA
GCA_003605645.1_00212	d__Bacteria;p__Pseudomonadota;c__Gammaproteobacteria;o__Enterobacterales_A;f__Vibrionaceae;g__Vibrio;s__Vibrio sinensis	MKKPLIAPSLMCMDLTRLEEQIRFFDDKVGYYHVDIMDGHFVRNLTLSPFFVEQVKKIATAPMDCHLMVTNPEQYVGPLAKAGAAMISFHAETANGQAFRLIDNIRQHGMQVGLVLNPETRLDEVALYLNRMDKVTIMTVDPGFAGQPFIPEMLEKVKQFKQFREEHNLKFQIEIDGSCNKKTYKFLLDAGADVLIVGTSGLFNNDSDINKAWAIMQDDINLALMEVEYA
GCA_003697165.2_04253	d__Bacteria;p__Pseudomonadota;c__Gammaproteobacteria;o__Enterobacterales;f__Enterobacteriaceae;g__Escherichia;s__Escherichia coli	MKISPSLMCMDLLKFKEQIEFIDSHADYFHIDIMDGHFVPNLTLSPFFVSQVKKLASKPLDCHLMVTRPQDYIAQLARAGADFITLHPETINGQAFRLIDEIRRHGMKVGLILNPETPVEAMKYYIHKADKITVMTVDPGFAGQPFIPEMLDKVAELKAWREREGLEYEIEVDGSCNQATYEKLMAAGADVFIVGTSGLFNHAENIDEAWRIMTAQILAAKSEVQPHAKTA
GCA_003725415.1_01325	d__Bacteria;p__Bacillota;c__Bacilli;o__Erysipelotrichales;f__Erysipelotrichaceae;g__Absicoccus;s__Absicoccus porci	MKEVKISPSIMCCKVEEFKPYLDLFAKVKLDSIHFDVMDGHFVDNVMLGVTTYNDVKRLSDLPVDMHFMCTNPEKFIDMYHIMEGDKISFHPETTYQPYKLLQSIHEHGCSAGLVLNPGTPLGYLEECIDLIDYVTLMTVNPGFAGQKMVPSALEKIERTRKLLDENGKENADIVVDGNTTMVNAKAMRQAGANVFVVGTSSIITGLDTFEENYRKYKTELEVVDL
GCA_003751845.1_02967	d__Bacteria;p__Pseudomonadota;c__Gammaproteobacteria;o__Enterobacterales;f__Enterobacteriaceae;g__BIGb0383;s__BIGb0383 sp003751845	MKISPSLMCMDLVKFKEQIEFIDTHADYFHIDIMDGHFVPNLTLSPFFVSQVKKLASKPLDCHLMVTRPQDYISQLASAGADFITLHPETLNGQAFRLIEEIRRHGMKVGLILNPETPVEAMKYYIHKADKVTVMTVDPGFAGQPFIPEMLDKIAELKAWREREGLSYEIEIDGSCNQATYQRLMAAGADVFIVGTSGLFNHAEQIDDAWQVMAQQILAAKNEGQPHARTA
GCA_003812745.1_00578	d__Bacteria;p__Pseudomonadota;c__Gammaproteobacteria;o__Enterobacterales;f__Enterobacteriaceae;g__Serratia;s__Serratia sp003812745	MKYQISPSLMCMNLMDIRQQLAVLNRRADMLHIDIMDGHYVKNITLSPFFIEQIRPHTSLLLDVHLMVENPTDFIDPIARAGADFICPHAETINRDAFRVINQIRALGKKVGVVLNPATPVEFIRHYLHLLDKVTVMTVDPGYAGQPFIPEMLDKIRQLRDLKRQQNLSYLIEIDGSCNQRTYRDLMGAGAEVLIVGSSGLFNLDPDLETAWEKMLDQMRQAA
GCA_004342285.1_00636	d__Bacteria;p__Pseudomonadota;c__Gammaproteobacteria;o__Enterobacterales;f__Enterobacteriaceae;g__Klebsiella;s__Klebsiella sp004342285	MKLPAIAPSLMCMDLLEFRNQIQFLNDKVAWFHVDIMDGHFVPNLTLSPWFVSSLSQLAKAPIDCHLMVTDPENYVAPLAKAGATMVSFHAEAVNGKAFRLIDTIRQVGMQCGLVLNPETQLEDVTLYLARIDKVTIMTVDPGFAGQVFIPEMLGKIKAFASWREQHGLNYLIEVDGSCNKNTYASLMAAGADILIMGSSGLFNHAPEIAAAWQMMQSDLQEALAPV
GCA_004342285.1_04140	d__Bacteria;p__Pseudomonadota;c__Gammaproteobacteria;o__Enterobacterales;f__Enterobacteriaceae;g__Klebsiella;s__Klebsiella sp004342285	MRYYISPSLMCMDMMQLSDQLNFLNSKADRLHVDVMDGHYVKNLALSTSFVAQIRPWTTLPVDVHLMVEEPMAFIPALLDAGADAISVHPETISREAFRVINTLHQAGKQVGMVLNPATPLETLRHYLHLLDKVTIMTVDPGYAGQPFIPEMVEKIAQLQQIKQQHGLSFLIEVDGSCNRQTYRKLLEAGAQVLILGSSGLFRPNVPLAQAWETLIRDLDEASHSPVHA
GCA_005217455.1_00631	d__Bacteria;p__Pseudomonadota;c__Gammaproteobacteria;o__Enterobacterales;f__Enterobacteriaceae;g__Acerihabitans;s__Acerihabitans sp005217455	MKISPSLMCMDLIRFKEQIEFIDQHADYLHVDIMDGHFVPNLTLSPYFVSQVRRLASKPMDCHLMVTNPEYYIDTLAEAGAGMITLHPETLSGQAFRIVDKIRKLGLKVGFILNPESSLEMMKYYIHLADKVTVLTVDPGFAGQPFIGEMLAKIRQLKAYRQQHGLRYEIEIDGSCNERTFTSLIEAGADVLIVGSSGLFNHHDDIRQAWRIMQGNIAKAQQEVDGHA
GCA_005484965.1_01206	d__Bacteria;p__Pseudomonadota;c__Gammaproteobacteria;o__Enterobacterales;f__Enterobacteriaceae;g__Brenneria;s__Brenneria nigrifluens	MKISPSLMCMDLLKFKEQIEFIDSHADYFHIDIMDGHFVPNLTLSPFFVSQVKKLASLPLDCHLMVTRPQDYIGQLARAGADFITLHPETINGQAFRLIDEIRRFGMKVGLILNPETPVEAMKYYIHKADKITVMTVDPGFAGQPFIPEMLEKITELKAWREREGLGYEIEIDGSCNQGTYQKLIAAGADVFIVGTSGLFNHADNIDEAWSLMAEQILAAKKEVQPHARTA
GCA_005860775.1_01615	d__Bacteria;p__Pseudomonadota;c__Gammaproteobacteria;o__Enterobacterales;f__Enterobacteriaceae;g__Klebsiella;s__Klebsiella indica	MKIAPSLMCMDLLKFKEQIEFIDQHADYFHIDIMDGHFVPNLTLSPFFVSQVKRLASKPLDCHLMVTRPQDYISQLAQAGADIITLHPETINGQAFRLIDAIRRHGMKVGLILNPETPVEAMKYYIHKADKITVMTVDPGFAGQPFIPEMLDKIAELKAWREREGLGYEIEIDGSCNQATYQKLIAAGADVFIVGTSGLFNHADKIDDAWQIMAEQILAAKNEVLPHAKTA
GCA_006539725.1_04811	d__Bacteria;p__Pseudomonadota;c__Gammaproteobacteria;o__Enterobacterales;f__Enterobacteriaceae;g__Klebsiella;s__Klebsiella terrigena	MKISPSLMCMDLLKFKEQIEFIDQHADYFHIDIMDGHFVPNLTLSPFFVSQVKKLASKPLDCHLMVTRPQDYISQLAQAGADFITLHPETINGQAFRLIEEIRRHGMKVGLILNPETPVEAMKYYIHKADKITVMTVDPGFAGQPFIPEMLAKISELKAWREREGLDYEIEIDGSCNKATYESLMTAGADVFIVGTSGLFNHADNIHEAWQVMAEQILAAKNEVFPHAKTA
GCA_006711645.1_04593	d__Bacteria;p__Pseudomonadota;c__Gammaproteobacteria;o__Enterobacterales;f__Enterobacteriaceae;g__Klebsiella;s__Klebsiella electrica	MKIAPSLMCMDLLKFKEQIEFIDRHADYFHIDIMDGHFVPNLTLSPFFVSQVKKLASKPLDCHLMVTRPQDYISQLAQAGADFITLHPETINGQAFRLIEEIRRHGMKVGLILNPETPVETMKYYIHKADKITVMTVDPGFAGQPFIPEMLEKIGELKAWRERAGLAFEIEIDGSCNKATYQKLMAAGADVFIVGTSGLFNHGDNIHDAWQVMAEQILAAKNEVFPHAKTA
GCA_006715005.1_00152	d__Bacteria;p__Pseudomonadota;c__Gammaproteobacteria;o__Enterobacterales;f__Enterobacteriaceae;g__Serratia;s__Serratia marcescens_J	MKYQISPSLMCMNLMDIRQQLAVLNRRADMLHIDIMDGHYVKNITLSPFFIEQIRPHTSLLLDVHLMVENPTDFIDPIARAGADFICPHAETINRDAFRVINQIRALGKKVGVVLNPATPVEFIRHYLHLLDKITVMTVDPGYAGQPFIPEMLEKIRQLRDLKCQQNLSYLIEIDGSCNQRTYRDLMGAGAEVLIVGSSGLFNLDPDLETAWEKMLDQMRQAA
GCA_006715025.1_01349	d__Bacteria;p__Pseudomonadota;c__Gammaproteobacteria;o__Enterobacterales;f__Enterobacteriaceae;g__Serratia_A;s__Serratia_A fonticola_A	MRYYISPSLMCMDMMKLTEQLHFLNTKADRLHVDVMDGHYVKNLALSASFVAQIRPYTSLPIDVHLMVEEPMAFIPALIKAGADTISVHPETVCREAFRVISTLRHAGKQVGMVLNPATPIETLQHYLHLLDKVTVMTVDPGYAGQPFIPEMVDKITQLHQIKQVRGLNFLIEVDGSCNRETYCELLGAGAQVLIMGSSGLFLPNVPLEQAWESMSQDLAETLRSPALI
GCA_007990505.1_00263	d__Bacteria;p__Fusobacteriota;c__Fusobacteriia;o__Fusobacteriales;f__Leptotrichiaceae;g__Pseudoleptotrichia;s__Pseudoleptotrichia goodfellowii	MEKMKFSPSLMCMDLTKFKEQVDILNERADFYHVDIMDGHFVKNITLSPFFVEQLNKITKLPIDVHLMVEFPGDYIDELAKSGATYICPHAETINKDAFRVINKIKSLGCKAGVVLNPSTPVEWIKYYIHLVDKITIMTVDPGFAGQPFIPEMLEKIKELKKIKEENNYSYLIEIDGSCNERTFKRLTSAGAEVLIVGSSGLFNLEEDLVVAWNKMIEIFNREIAE
GCA_008011855.1_02763	d__Bacteria;p__Pseudomonadota;c__Gammaproteobacteria;o__Enterobacterales;f__Enterobacteriaceae;g__Serratia;s__Serratia bockelmannii	MKYQISPSLMCMNLMDIRQQLAVLNRRADMLHIDIMDGHYVKNITLSPFFIEQIRPHTSLLLDVHLMVENPTDFIDPIARAGADFICPHAETINRDAFRVINQIRALGKKVGVVLNPATPVEFIRHYLHLLDKVTVMTVDPGYAGQPFIPEMLEKIRQLRDLKRQQNLRYLIEIDGSCNQRTYRDLMGAGAEVLIVGSSGLFNLDPDLETAWEKMLDQMRQAA
GCA_008364245.1_04521	d__Bacteria;p__Pseudomonadota;c__Gammaproteobacteria;o__Enterobacterales;f__Enterobacteriaceae;g__Serratia;s__Serratia nevei	MKYQISPSLMCMSLMDIRQQLAVLNRRADMLHIDIMDGHYVKNITLSPFFIEQIRPHTSLLLDVHLMVENPTDFIDPIARAGADFICPHAETINRDAFRVINQIRALGKKVGVVLNPATPVEFIRHYLHLLDKITVMTVDPGYAGQPFIPEMLEKIRQLRDLKRQQNLSYLIEIDGSCNQRTYRDLMGAGAEVLIVGSSGLFNLDPDLETAWEKMLDQMRQAA
GCA_008710095.1_04250	d__Bacteria;p__Pseudomonadota;c__Gammaproteobacteria;o__Enterobacterales;f__Enterobacteriaceae;g__Affinibrenneria;s__Affinibrenneria salicis	MKISPSLMCMDLLKFKEQIEFIDRHADYFHIDIMDGHFVPNLTLSPFFVSQVRRLASKPLDCHLMVTRPQDYIASLAAAGADFITLHPETINGQAFRLIDEIRRHGMKVGLILNPETAVESMKYYIHKADKITVMTVDPGFAGQPFIPEMLEKIAELKAWRAREGLAYEIEIDGSCNQGTWRRLIEAGADVLIVGSSGLFSYAPDIDAAWDTMSQQIAQAKREVASHV
GCA_009176645.1_02730	d__Bacteria;p__Pseudomonadota;c__Gammaproteobacteria;o__Enterobacterales;f__Enterobacteriaceae;g__Enterobacter;s__Enterobacter oligotrophicus	MKISPSLMCMDLLKFKEQIEFIDQHADYFHIDIMDGHFVPNLTLSPFFVGQVKKLATKPLDCHLMVTRPQDYISQLAQAGADFITLHPETINGQAFRLIDEIRRHGMKVGLILNPETPVEAMKYYIHKADKITVMTVDPGFAGQPFIPEMLDKIAELKAWREREGLSYEIEIDGSCNQATYKKLMAAGADVFIVGTSGLFNHAENISDAWQLMAGQILSARNEGVPHAKTA
GCA_009668225.1_00908	d__Bacteria;p__Pseudomonadota;c__Gammaproteobacteria;o__Enterobacterales;f__Enterobacteriaceae;g__Cedecea;s__Cedecea sp009668225	MKISPSLMCMDLAKFQEQIEFIDQHADYFHIDIMDGHFVPNLTLSPFFVGQVRKLASKPLDCHLMVTRPQDYIVPLAQAGADIITLHPETINGQAFRLIEEIRRHGMKVGLILNPETPVEAMKYYIHKADKVTVMTVDPGFAGQPFIPEMLEKVAELKAWREREGLNYEIEIDGSCNAATYERLMAAGADVFIVGTSGLFNHARDIDEAWQVMSEQILTAKNEVIPHAKTA
GCA_009707385.1_00365	d__Bacteria;p__Pseudomonadota;c__Gammaproteobacteria;o__Enterobacterales;f__Enterobacteriaceae;g__Klebsiella;s__Klebsiella oxytoca_C	MKIAPSLMCMDLLKFKEQIEFIDQHADYFHIDIMDGHFVPNLTLSPFFVGQVKKLASKPLDCHLMVTRPQDYISQLAKAGADFITLHPETINGQAFRLIEEIRRHGMKVGLILNPETPVEAMKYYIHKADKITVMTVDPGFAGQPFIPEMLEKIAELKAWREREGLNYEIEIDGSCNKATYEKLMAAGADVFIVGTSGLFNHADRIEDAWQIMAEQILAAKNEVQPHAKTA
GCA_009707385.1_04180	d__Bacteria;p__Pseudomonadota;c__Gammaproteobacteria;o__Enterobacterales;f__Enterobacteriaceae;g__Klebsiella;s__Klebsiella oxytoca_C	MRYYISPSLMCMDMMQITEQLRFLNNKADRLHVDIMDGHYVKNLALSASFVAQIRPYTALPIDVHLMVEEPALFIPALLKAGADSISLHPETICREAFRVINTIRQAGKEVGMVLNPATPIESVQHYLHLLDKVTVMTVDPGYAGQPFIPEMLDKIAQLHQLKRTRGLRFLLEVDGSCNRHTYRELLGAGAQILIMGSSGLFRPDIPLEQAWENMSLDLAAALGSPELV
GCA_009938205.1_03443	d__Bacteria;p__Pseudomonadota;c__Gammaproteobacteria;o__Enterobacterales_A;f__Vibrionaceae;g__Vibrio;s__Vibrio panuliri	MNKMPLIAPSLMCMDLTKLAEQIEFFDDKVGYYHVDIMDGHFVPNLTLSPFFVSQLKKISTAPMDCHLMVTNPEQYVDMLAEAGAAMFSFHAETVNGKAFRLIEDVRKKGMQVGVVLNPETRLQDVEIYLKHIDKVTLMTVDPGFAGQSFVPEVVDKIRQFREFREQHQLEFQIEIDGSCNKKTFSTLLAAGADVLIVGTSGLFNNHPELSVAWGMMMDDIKVAALEVA
GCA_010131535.1_03862	d__Bacteria;p__Pseudomonadota;c__Gammaproteobacteria;o__Enterobacterales;f__Enterobacteriaceae;g__Acerihabitans;s__Acerihabitans arboris	MKISPSLMCMDLLKFKEQIEFIDHHADYIHIDIMDGHFVPNLTLSPFFVAQVKRLASKPLDCHLMVTRPEDYIDTLAKAGAGMITLHPETLSGQAFRLIEKIRSLGVGVGLILNPESSVEMMKYYIHLADKITVMTVDPGFAGQPFITEMLDKIGQLKAYREGHGLHYEIEIDGSCNRRTYRSLIKAGADVFIVGSSGLFNNAPDIHQAWKMMTDQIQDALKEAG
GCA_010231475.1_04946	d__Bacteria;p__Pseudomonadota;c__Gammaproteobacteria;o__Enterobacterales;f__Enterobacteriaceae;g__Citrobacter;s__Citrobacter sp010231475	MQNLLIAPSLMCMDLLRLEEQVSFLNDKIGYFHVDIMDGHFVPNLTLSPFFVSQLKRVANAPIDCHLMVTNPQDYVCTLADAGATMISFHAETANGQAFRLIETIRAKGMQCGLVVNPETPLEAVTLYLDRVDKVTIMTVDPGFAGQSFIPAMLKKITIFAEYRQQNQLGYLVEVDGSCNKMTYAALVDAGAEVLIVGSSGLFGHAENISEAWQIMEKDLAEVLA
GCA_011752815.1_03256	d__Bacteria;p__Pseudomonadota;c__Gammaproteobacteria;o__Enterobacterales;f__Enterobacteriaceae;g__Cedecea;s__Cedecea sp011752815	MKISPSLMCMDLAKFQEQIAFIDLHADYFHIDIMDGHFVPNLTLSPFFVGQVRKLASKPLDCHLMVTRPQDYIVPLAEAGADIITLHPETINGQAFRLIEEIRRHGMKVGLILNPETPVEAMKYYIHKADKVTVMTVDPGFAGQPFIPEMLDKVAELKAWREREGLSYEIEIDGSCNAATYERLMAAGADVFIVGTSGLFNHARDIDEAWQVMSEQILAAKDEVMPHAKTA
GCA_011881725.1_00266	d__Bacteria;p__Pseudomonadota;c__Gammaproteobacteria;o__Enterobacterales;f__Enterobacteriaceae;g__Escherichia;s__Escherichia coli_E	MKISPSLMCMDLLKFKEQIEFIDSHADYFHIDIMDGHFVPNLTLSPFFVSQVKKLASKPLDCHLMVTRPQDYIAQLALAGADFITLHPETINGQAFRLIDEIRRHGMKVGLILNPETPVDAMKYYIHKADKITVMTVDPGFAGQPFIPEMLDKIAELKAWREREGLEYEIEVDGSCNQATYEKLMAAGADVFIVGTSGLFNHAENIDDAWKVMAAQILAAKSEVQPHAKTA
GCA_012317185.1_04568	d__Bacteria;p__Bacillota;c__Bacilli;o__Erysipelotrichales;f__Erysipelotrichaceae;g__Clostridium_AQ;s__Clostridium_AQ innocuum	MNIKVSPSIMCCRIEEYKPYLKLFENVQLDSVHFDIMDGTYVKNVMLGTPVYKDIKRLCSLPVDVHIMSFRPEEYMEYYDIQPGDRISFHPETTAQPYKLLQTIREKGCKAGLVLNPGTPIAYLEECIDLIDYVTLMTVNPGFAGQKMVPDAPQKIHRVRKLLDAYGKDIDIVVDGNTTMENSKIMRDAGANAFVVGTSSIIRGLDTFEDMYKAYVQALEE
GCA_013155275.1_00993	d__Bacteria;p__Pseudomonadota;c__Gammaproteobacteria;o__Enterobacterales;f__Enterobacteriaceae;g__Brenneria;s__Brenneria sp013155275	MKISPSLMCMDLLKFKEQIEFIDRHADYFHIDIMDGHFVPNLTLSPFFVSQVRRLASKPLDCHLMVTRPQDYIASLASAGADFITLHPETINGQAFRLIDEIRQRGMKVGLILNPETPVDAMKYYLHKADKITVMTVDPGFAGQPFIPEMLEKIVELKAWRAREGLAYEIEIDGSCNQATYQQLIEAGADVLIVGSSGLFGHSQNIDEAWRAMSQQIMQAKREAVPHV
GCA_013375155.1_02826	d__Bacteria;p__Pseudomonadota;c__Gammaproteobacteria;o__Enterobacterales;f__Enterobacteriaceae;g__Serratia;s__Serratia ureilytica	MKYQISPSLMCMNLMDIRQQLAVLNRRADMLHIDIMDGHYVKNITLSPFFIEQIRPHTSLLLDVHLMVENPTDFIEPIARAGADFICPHAETINRDAFRVINQIRALGKKVGVVLNPATPVEFIRHYLHLLDKVTVMTVDPGYAGQPFIPEMLEKIRQLRDLKSQQNLRYLIEIDGSCNQRTYRDLMGAGAEVLIVGSSGLFNLDPDLETAWEKMLDQMRQAA
GCA_014202395.1_01810	d__Bacteria;p__Pseudomonadota;c__Gammaproteobacteria;o__Enterobacterales_A;f__Pasteurellaceae;g__Histophilus;s__Histophilus somni	MKVFISPSLMCMDLTKFKEQIEFLDQKVAYFHIDIMDGHYVPNLTLSPFFVSQVKKLATKPLDCHLMVTNPENYIDDLAKAGCDMITLHVETISGQAFRLIEKIRYLEMKVGIIFNPETPIEKAKYYLSKADKVTILTVDPGFAGQSFIPEMLEKVAELKLFRETHQLNYEIEIDGSCNPKTYEMLIKAGADVLIVGSSGLFNNSDNIVEAWDMLEKEIERILSKGML
GCA_014202415.1_00801	d__Bacteria;p__Pseudomonadota;c__Gammaproteobacteria;o__Enterobacterales_A;f__Aeromonadaceae;g__Tolumonas;s__Tolumonas osonensis	MKISPSLMCMDLLNFKEQIEFIDQHADYFHIDIMDGHFVPNLTLSPFFVQQVKRVAKKPLDCHLMVTNPQDYIDPLAKAGADYITLHPETLSGQAFRLIEKIESLGMKVGLILNPESPIEMIKYYIHRVDKITVMTVDPGFAGQSFIPEMLDKIKQLKEYREENNLNYEIEIDGSCNPKTYKQLIKAGADVFIVGTSGLFNNAPELGDAWTIMEQQIDAARNEVLHG
GCA_014298075.1_03316	d__Bacteria;p__Pseudomonadota;c__Gammaproteobacteria;o__Enterobacterales;f__Enterobacteriaceae;g__Klebsiella;s__Klebsiella sp003752615	MKIAPSLMCMDLLKFKEQIEFIDQHADYFHIDIMDGHFVPNLTLSPFFVSQVKKLASKPLDCHLMVTRPQDYISQLAQAGADFITLHPETINGQAFRLIEEIHRHGMKVGLILNPETPVEAMKYYIHKADKITVMTVDPGFAGQPFIPEMLEKIAELKAWRERDGLSYEIEIDGSCNKATYKKLMAAGADVFIVGTSGLFNHADQIDDAWQIMEQQILAAKNEVLPHAKTA
GCA_014836715.1_01520	d__Bacteria;p__Pseudomonadota;c__Gammaproteobacteria;o__Enterobacterales;f__Enterobacteriaceae;g__Escherichia;s__Escherichia whittamii	MKISPSLMCMDLLKFKEQIEFIDSHADYFHIDIMDGHFVPNLTLSPFFVSQVKKLASIPLDCHLMVTRPQDYITQLARAGADFITLHPETINGQAFRLIDEIRRHGMKVGLILNPETPVEAMKYYIHKADKITVMTVDPGFAGQPFIPEMLDKIAELKAWREREDLEYEIEVDGSCNQATYEKLMAAGADVFIVGTSGLFNHAENIDEAWKIMAAQILTAKSEVQPHAKTA
GCA_015234305.1_02842	d__Bacteria;p__Pseudomonadota;c__Gammaproteobacteria;o__Enterobacterales;f__Enterobacteriaceae;g__Superficieibacter;s__Superficieibacter sp900766525	MKISPSLMCMDLLKFQEQIEFIDQHADYFHIDIMDGHFVPNLTLSPFFVSQVKKLASKPLDCHLMVTRPQDYIGQLARAGADFITLHPETINGQAFRLIEEIRRHNMKVGLILNPETPVEAMKYYIHKADKITVMTVDPGFAGQPFIPEMLAKISELKAWRERAGLNYEIEVDGSCNQGTYQQLMAAGADVFIVGTSGLFNHAEQIDDAWSVMAEHILAAKNEVFPHARRA
GCA_016415625.1_01872	d__Bacteria;p__Pseudomonadota;c__Gammaproteobacteria;o__Enterobacterales;f__Enterobacteriaceae;g__Shimwellia;s__Shimwellia pseudoproteus	MKISPSLMCMDLADFRSQIEFLNCHADYFHLDIMDGHFVPNLTLSPFFVSQVSKLATLPLDCHLMVTRPQDYIAPLAEAGAQMLTLHPETLNGQAFRLIGHIRERGMKVGLIINPETSPEVMKYYLHYADKVTVMTVDPGFAGQPFIREMLNKITELKNWRTREGLGYEIEVDGSCNTATWLPLIGAGADVLIVGSSGLFNRSDDLSHAWELMRAEINHARQVLHNAAVS
GCA_016865525.2_01523	d__Bacteria;p__Pseudomonadota;c__Gammaproteobacteria;o__Enterobacterales;f__Enterobacteriaceae;g__Acerihabitans;s__Acerihabitans ligni	MKISPSLMCMDLSNFKEQIEFIDGHADYLHIDIMDGHFVPNLTLSPFFVEQVKRLATKPMDCHLMVTNPEDYIETLAAAGAGMITLHPETLSGQAFRVVDKITSLGLKVGFILSPESTVEVMKYYIHLADKITVLTVDPGFAGQPFISEMLDKIRELKRYREQHRLRYEIEIDGSCNERTFKSLIEAGADVFIVGSSGLFNNAADIRQAWQIMQANIQHAQNEADGHA
GCA_016909495.1_01676	d__Bacteria;p__Pseudomonadota;c__Gammaproteobacteria;o__Enterobacterales;f__Enterobacteriaceae;g__Erwinia;s__Erwinia coffeiphila	MKISPSLMCMDLLKFKEQIEFIDQHADYFHIDIMDGHFVPNLTLSPFFVAQVKKLATRPLDCHLMVTRPQDYISQLAQAGADFITLHPETLNGQAFRLIDEVRRLGMKVGLILNPETPVEAMKYYLHKADKITVMTVDPGFAGQPFIPEMLEKITELKNLREREGLHYEIEIDGSCNQNTYKKLMAAGADVFIVGSSGLFNNAENIDDAWLQMASQILAAKKEVKPHAYTA
GCA_017299535.1_03931	d__Bacteria;p__Pseudomonadota;c__Gammaproteobacteria;o__Enterobacterales;f__Enterobacteriaceae;g__Serratia;s__Serratia marcescens	MKYQISPSLMCMNLMDIRQQLAVLNRRADMLHIDIMDGHYVKNITLSPFFIEQIRPHTSLLLDVHLMVENPTDFIDPIARAGADFICPHAETINRDAFRVINQIRALGKKVGVVLNPATPVEFIRHYLHLLDKVTVMTVDPGYAGQPFIPEMLEKIRQLRDLKRQQNLRYLIEIDGSCNQRTYRDLMGAGAEVLIVGSSGLFNLDPDLETAWEKMLDQMRQAA
GCA_018261615.1_01069	d__Bacteria;p__Pseudomonadota;c__Gammaproteobacteria;o__Enterobacterales;f__Enterobacteriaceae;g__Kosakonia;s__Kosakonia sp018261615	MMKISPSLMCMDLLKFKEQIEFIDSHADYFHIDIMDGHFVPNLTLSPFFVSQVKKLASKPLDCHLMVTRPQDYIGQLARAGADFITLHPETINGQAFRLIDEIRRHGMKVGLILNPETSVETMKYYIHKADKVTVMTVDPGFAGQPFIPEMLDKVAELKAWREREGLSYEIEIDGSCNQATYQRLMTAGADVFIVGTSGLFNHAENIDDAWTAMTEQILAAKNEVLPHARTA
GCA_018262505.1_02958	d__Bacteria;p__Pseudomonadota;c__Alphaproteobacteria;o__Rhizobiales;f__Pleomorphomonadaceae;g__Pleomorphomonas;s__Pleomorphomonas sp018262505	MKIKISPSLMCMDLLRFKEQLTFLDSHADFLHIDIMDGHYVPNLTLSPFFMENVAKVSKLPMDCHLMTTDPWMWVPIMAKAGAGFISPQAETINAIAFRIIAKIRELGCRPGVVLNPSTPLDTLRHYIHLVDKITIMTVDPGYAGQPFIEEMLEKISEAKRLREERGLNFLIEIDGSCNKRTYARLAAAGADVFIVGTSGLFHNHEDITEAWKIMTADIKAALGAAA
GCA_018262575.1_00865	d__Bacteria;p__Pseudomonadota;c__Alphaproteobacteria;o__Rhizobiales;f__Pleomorphomonadaceae;g__Pleomorphomonas;s__Pleomorphomonas sp018262575	MKLKISPSLMCMDLLRFKEQLTFLDSHADFLHIDIMDGHYVPNLTLSPFFMENVAKVSKLPMDCHLMTTDPWMWVPIMAKAGAGFISPQAETINAIAFRIIAKIRELGCKPGIVVNPATPLDSLRHYIHLIDKITIMTVDPGYAGQPFIEEMLDKISEAKRLREERGLNFLIEVDGSCNKRTYARLAAAGADVFIVGTSGLFHNHDDIAEAWKIMTDDIEAALGAAA
GCA_018343515.1_01229	d__Bacteria;p__Bacillota;c__Bacilli;o__Bacillales;f__Bacillaceae_C;g__Bacillus_AH;s__Bacillus_AH sp018343515	MQKFSPSLMCMDLTKFKEQVDVLNERADFYHVDIMDGHFVKNITLSPFFIEQLKKISKIPIDAHLMVKNPEDFVDMTIDAGADYISLHAETINGKAFREMQKIKGRGRKLGVVLNPETPIEAIETYIHHVDKLTIMTVDPGFAGQKYIPEMLDKIKKAKEWKEKYGYNYLITIDGSCNKNTFKQLVDAGAEVLIVGTSGLFSLNDDLNQAWDMMTDTFKTEVGIS
GCA_018449575.1_01359	d__Bacteria;p__Pseudomonadota;c__Gammaproteobacteria;o__Enterobacterales;f__Enterobacteriaceae;g__Acerihabitans;s__Acerihabitans sp018449575	MKISPSLMCMDLSNFKEQIEFIDEHADYLHIDIMDGHFVPNLTLSPFFVEQVKRLATKPLDCHLMVTNPEDYIDTLAKCGAGMITLHPETLAGQAFRIVEKITSLGLKVGFILSPESAVEVMKYYIHLADKITVLTVDPGFAGQPFISEMLDKISQLKRYREQHNLRYEIEIDGSCNARTFTSLIKAGADVFIVGSSGLFNNAADIRQAWQIMQANIQQAQNEADGHA
GCA_019218745.1_00148	d__Bacteria;p__Pseudomonadota;c__Gammaproteobacteria;o__Enterobacterales;f__Enterobacteriaceae;g__Enterobacter_D;s__Enterobacter_D sp019218745	MKISPSLMCMDLLKFKEQIEFIDSHADYFHIDIMDGHFVPNLTLSPFFVSQVKKLASKPLDCHLMVTRPQDHIAPLARAGADYITLHPETINGQAFRLIDEIRRLGMKVGLILNPETPVEALKYYVHKADKITVMTVDPGFAGQPFIPEMLGKIGELKAWREREGLHFEIEIDGSCNQATYAQLMAAGADVFIVGTSGLFNHADNIADAWTLMTAQIMAAKNEGSPHARTA
GCA_020025775.1_00061	d__Bacteria;p__Bacillota_A;c__Clostridia;o__Oscillospirales;f__Acutalibacteraceae;g__Fimenecus;s__Fimenecus sp020025775	MKPMFSPSLMCMDFLRIKEQTEVLNQYCDFYHVDIMDGHFVKNITLSPDFVKAFSKIAKKPIDCHLMVTNPEDYIESLAAAGATYISSHAETINAQAFRIYNQIEALGLKKGVVLNPATPISYIAPYLNRLDKITIMTVDPGFAGQPFIPEMLEKIAELKALKEEKGYNFLIEVDGSCNQKTFAQLAKAGTEVFIVGSSGLFSKSENLEEAWSIMQDEFNHCVNE
GCA_020381325.1_02378	d__Bacteria;p__Pseudomonadota;c__Gammaproteobacteria;o__Enterobacterales;f__Enterobacteriaceae;g__Providencia;s__Providencia vermicola	MKYLISPSLMCIDMMKVSEQLSFLNDNADMLHVDIMDGHYVKNLALSVDFIRQIKPYTQLPIDVHLMVEHPMDFIDDLISVGTDSISLHAEIISSYAFRVINHIRNKGKKVGIVLNPATSIEVLNPYIHLIDKVTVMTVDPGYAGQAFIPEMVEKIHALNQKKAEGNYSFLIEVDGSCNKNTYKALLKAGGQVLIMGSSGLFKKGIPLSETWQTMQEDILTSLNYA
GCA_020526085.1_02453	d__Bacteria;p__Pseudomonadota;c__Gammaproteobacteria;o__Enterobacterales;f__Enterobacteriaceae;g__Klebsiella;s__Klebsiella africana	MRYYLSPSLMCMDMMKLTEQLHFLNSKADRLHVDIMDGHYVKNLALSASFVAQIRPYTSLPIDVHLMVEEPASFIPALIDAGADAISLHPETICREAFRIINLLRQAGKKVGMVLNPATPVESIQHYLHLLDKVTVMTVDPGYAGQPFIPEMLAKITQLHQLKETGSLRFLLEVDGSCNRNTYRALLSAGAQILVMGSSGLFRPDMPIEQAWETMSRDLSAALRAPELV
GCA_020532665.2_02806	d__Bacteria;p__Pseudomonadota;c__Gammaproteobacteria;o__Enterobacterales;f__Enterobacteriaceae;g__Lelliottia;s__Lelliottia sp020532665	MKISPSLMCMDLLKFKEQIEFIDQHADYFHIDIMDGHFVPNLTLSPFFVSQVKKLATKPLDCHLMVTRPQDYISQLAQAGADFITLHPETINGQAFRLIDEIRRHGMKVGLILNPETPVEAMKYYIHKADKITVMTVDPGFAGQPFIPEMLDKIAELKAWREREGLRYEIEIDGSCNQATYKKLMAAGADVFIVGTSGLFNHAENIDDAWQLMAGQILSAKNEALPHAKTA
GCA_021278985.1_01805	d__Bacteria;p__Pseudomonadota;c__Gammaproteobacteria;o__Enterobacterales;f__Enterobacteriaceae;g__Citrobacter_A;s__Citrobacter_A rodentium	MKISPSLMCMDLLKFKEQIEFIDSHADYFHIDIMDGHFVPNLTLSPFFVSQVKKLASIPLDCHLMVTRPQDYISQLAQAGADFITLHPETINGQAFRLIDEIRRHGMKVGLILNPETPVETMKYYIHKADKITVMTVDPGFAGQPFIPEMLDKIAELKRWREREGWQYEIEVDGSCNQLTYQQLMAAGADVFIVGTSGLFNHAADIDKAWNIMTAQILAAKNEALPHAKTA
GCA_022171985.1_01249	d__Bacteria;p__Pseudomonadota;c__Gammaproteobacteria;o__Enterobacterales;f__Enterobacteriaceae;g__Lelliottia;s__Lelliottia chinensis	MKISPSLMCMDLLKFKEQIEFIDQHADYFHIDIMDGHFVPNLTLSPFFVSQVKKLATKPLDCHLMVTRPQDYVNQLAQAGADFITLHPETINGQAFRLIDEIRRNGMKVGLILNPETPVEAMKYYIHKADKITVMTVDPGFAGQPFIPEMLEKIAELKAWREREGLSYEIEIDGSCNQGTYKKLMAAGADVFIVGTSGLFNHAENIDDAWQLMAGQILSAKNEALPHAKTA
GCA_023023105.1_00336	d__Bacteria;p__Pseudomonadota;c__Gammaproteobacteria;o__Enterobacterales;f__Enterobacteriaceae;g__Enterobacter;s__Enterobacter cloacae_I	MKISPSLMCMDLLKFKEQIEFIDRHADYFHIDIMDGHFVPNLTLSPFFVGQVKKLATKPLDCHLMVTRPQDYISQLAQAGADFITLHPETINGQAFRLIEEIRRHGMKVGLILNPETPVEAMKYYIHKAEKITVMTVDPGFAGQPFIPEMLDKIAELKAWREREGLSYEIEIDGSCNQATYRKLMAAGADVFIVGTSGLFNNAENIDEAWQQMARQILSARNEVIPHAKTA
GCA_023721755.1_00415	d__Bacteria;p__Pseudomonadota;c__Alphaproteobacteria;o__Rhizobiales;f__Pleomorphomonadaceae;g__Pleomorphomonas;s__Pleomorphomonas sp023721755	MKIKISPSLMCMDLLRFKEQLTFLDSHADFLHIDIMDGHYVPNLTLSPFFMESVAKVSKLPMDCHLMTTDPWMWVPIMAKAGAGYISPQAETINAIAFRIIAKIRELGCKPGIVINPATPLDSLKHYIHLIDKITIMTVDPGYAGQPFIEEMLDKITEAKRLREERGLNFLIEIDGSCNKRTYARLAKAGADVFIVGTSGLFHNHEDIAEAWKIMTADIEAALGAAQ
GCA_023721815.1_00401	d__Bacteria;p__Pseudomonadota;c__Alphaproteobacteria;o__Rhizobiales;f__Pleomorphomonadaceae;g__Pleomorphomonas;s__Pleomorphomonas sp023721815	MKIKISPSLMCMDLLRFKEQLTFLDSHADFLHIDIMDGHYVPNLTLSPFFMESVAKVSKLPMDCHLMTTDPWMWVPIMAKAGAGYISPQAETINAIAFRIIAKIRELGCKPGIVINPATPIDSLKHYIHLIDKITIMTVDPGYAGQPFIEEMLEKIAEAKRLREERGLNFLIEIDGSCNKRTYARLAKAGADVFIVGTSGLFHNHEDIAEAWKIMTTDIEAALGAAQ
GCA_024158605.1_00378	d__Bacteria;p__Fusobacteriota;c__Fusobacteriia;o__Fusobacteriales;f__Leptotrichiaceae;g__Sebaldella;s__Sebaldella sp024158605	MKKMMFSPSLMCMDLLNMKEQVEILNERADFYHVDIMDGHFVKNITLSPFFVSTLKRVSKLPIDVHLMTEYPDDYIEELAKAGADYICPHAETINKDAFRIINKINSFGCKAGIVLNPATPIEWIKYYIHLLDKITIMTVDPGFAGQPFIPEMLDKIKELKELKEKNGYKYLIEVDGSCNERTFDILTEAGAEVLIVGSSGLFNLDSDLPKAWDKMMEIYEAKTAK
GCA_024160145.1_00450	d__Bacteria;p__Pseudomonadota;c__Gammaproteobacteria;o__Enterobacterales;f__Enterobacteriaceae;g__Serratia;s__Serratia nevei_A	MKYQISPSLMCMNLMDIRQQLAVLNRRADMLHIDIMDGHYVKNITLSPFFIEQIRPHTALLLDVHLMVENPTDFIDPIARAGADFICPHAETINRDAFRVINQIRGLGKKVGVVLNPATPVEFIRHYLHLLDKVTVMTVDPGYAGQPFIPEMLDKIRQLRDLKRQQNLSYLIEIDGSCNQRTYRDLMGAGAEVLIVGSSGLFNLDPDLETAWEKMLDQMRQAA
GCA_900094795.1_02681	d__Bacteria;p__Pseudomonadota;c__Gammaproteobacteria;o__Enterobacterales;f__Enterobacteriaceae;g__Kosakonia;s__Kosakonia oryziphila	MKISPSLMCMDLLKFKEQIEFIDSHADYFHIDIMDGHFVPNLTLSPFFVSQVKKLASKPLDCHLMVTRPQDYIGQLARAGADFITLHPETINGQAFRLIDEIRRHGIKVGLILNPETSVETMKYYIHKADKVTVMTVDPGFAGQPFIPEMLDKVAELKAWREREGLSYEIEIDGSCNQATYQRLMAAGADVFIVGTSGLFNHAENIDDAWTVMTEQILAAKNEVLPHARTA
GCA_900200035.1_03074	d__Bacteria;p__Pseudomonadota;c__Gammaproteobacteria;o__Enterobacterales;f__Enterobacteriaceae;g__Klebsiella;s__Klebsiella grimontii	MKIAPSLMCMDLLKFKEQIEFIDQHADYFHIDIMDGHFVPNLTLSPFFVGQVKKLASKPLDCHLMVTRPQDYISQLAQAGADFITLHPETINGQAFRLIEEIRRHGMKVGLILNPETPVEAMKYYIHKADKITVMTVDPGFAGQPFIPEMLEKIGELKAWREREGLNYEIEIDGSCNKATYQKLMAAGADVFIVGTSGLFNHAEKIEDAWQIMVEQILAAKHEVLPHAKTA
GCA_900200035.1_04722	d__Bacteria;p__Pseudomonadota;c__Gammaproteobacteria;o__Enterobacterales;f__Enterobacteriaceae;g__Klebsiella;s__Klebsiella grimontii	MRYYLSPSLMCMDMMKVTEQLRFLNSKADRLHVDVMDGRYVKNLALSASFVAQIRPYTSLPIDVHLMVEEPASFIPALIEAGADAISLHPETICREAFRLINMLRQAGKAVGMVLNPATPVESIQHYLHLLDKVTVMTVDPGYAGQPFIPEMLAKIAQLHQLKETRDLHFLLEVDGSCNRTTYRELLGAGAQVLVMGSSGLFRPDMPLEQAWEKMSRDLSAALHSPERV
GCA_900215375.1_02411	d__Bacteria;p__Pseudomonadota;c__Gammaproteobacteria;o__Enterobacterales;f__Enterobacteriaceae;g__Scandinavium;s__Scandinavium sp900215375	MKISPSLMCMDLAKFQEQIAFIDQHADYFHIDIMDGHFVPNLTLSPFFVGQVKKLASKPLDCHLMVTRPQDYISQLAQAGADYITLHPETINGQAFRLIEEIRRHGMKVGLILNPETPVEAMKYYIHKADKITVMTVDPGFAGQPFIPEMLDKVAELKAWREREGLEYEIEIDGSCNAATYERLMNAGADVFIVGTSGLFNHAQNIDDAWQVMSEQILAARNEVMPHAKSA
GCA_900316115.1_01363	d__Bacteria;p__Bacillota_A;c__Clostridia;o__Lachnospirales;f__Lachnospiraceae;g__Blautia_A;s__Blautia_A sp900316115	MKPMFNPSLMCMDLLNIKEQIQVLNSRADFYHVDIMDGHFVKNITLSPDFVKAIHPICDIPLDCHLMVTTPDDFIEPLAKAGAGFICPHAETINSEAFRIIKKIRDNGCKVGVVLNPATPVSYIKHYIHKVDKITVMSVDPGFAGQPFIPEMLDKIRELKQLKEENGYNYLIEVDGSCNKRTFKQLAEAGTEVFIVGSSGLFGLDSNLETAWDKMIADFNQEVNA
GCA_900446925.1_01911	d__Bacteria;p__Pseudomonadota;c__Gammaproteobacteria;o__Enterobacterales;f__Enterobacteriaceae;g__Citrobacter_B;s__Citrobacter_B koseri	MKISPSLMCMDLLKFKEQIEFIDSHADYFHIDIMDGHFVPNLTLSPFFVSQVKKLASKPLDCHLMVTRPQDYIGQLARAGADFITLHPETINGQAFRLIDEIRRHGMKVGLILNPETPVEAMKYYIHKADKVTVMTVDPGFAGQPFIPEMLDKIAELKAWREREGLHYEIEVDGSCNQATYEKLMAAGADVFIVGTSGLFNHAENIDDAWQVMTAQILTAKNEVLPHAKTA
GCA_900635455.1_02957	d__Bacteria;p__Pseudomonadota;c__Gammaproteobacteria;o__Enterobacterales;f__Enterobacteriaceae;g__Yersinia;s__Yersinia intermedia	MKISPSLMCMDLLKFKEQIEFIDQNADYFHIDIMDGHFVPNLTLSPFFVSQVKRIANKPLDCHLMVTRPQDYIAPLAKAGADFITLHPETLNGQAFRLIEEIRSLGMKVGLILNPETSVDSMKYYIHKADKITVMTVDPGFAGQPFIPEMLDKIAELKAWREKNQLNYEIEIDGSCNQATYQLLIEAGADVLIVGSSGLFNHASDIDKAWALMSQQIIHAKSEVLQHA
GCA_900635955.1_00042	d__Bacteria;p__Pseudomonadota;c__Gammaproteobacteria;o__Enterobacterales;f__Enterobacteriaceae;g__Cedecea;s__Cedecea lapagei	MKYYISPSLMCMDIMKTAEQLQVLNQKADMLHVDVMDGHYVKNLALSAAFVAQIRPYTTLPVDVHLMVENPADFIGPLIEAGADSFSVHAEVISREAFRIIHTLRDAGKKVGVVLNPATPVEALNHYLHLLDKVTVMTVDPGYAGQPFIPEMVEKIAQLHRLKQQRQLDFLIEVDGSCNRNTYRQLLTAGAQVLILGSSGLFRPDVALEQAWQTMTRDIEAALSPAHA
GCA_900635955.1_04165	d__Bacteria;p__Pseudomonadota;c__Gammaproteobacteria;o__Enterobacterales;f__Enterobacteriaceae;g__Cedecea;s__Cedecea lapagei	MKISPSLMCMDLAKFQEQIEFIDQHADYFHIDIMDGHFVPNLTLSPFFVGQVRKLASKPLDCHLMVTRPQDYVTPLAQAGADMLTLHPETLNGQAFRLIEEIRRHSMKVGLILNPETPVEAMKYYIHKADKVTVMTVDPGFAGQPFIPEMLDKVAELKAWREREGLSYEIEIDGSCNAATYERLMAAGADVFIVGTSGLFNHARDIGEAWQVMSEQILTAKNEVIPHAKTA
GCA_900759445.1_01763	d__Bacteria;p__Pseudomonadota;c__Gammaproteobacteria;o__Enterobacterales;f__Enterobacteriaceae;g__Klebsiella;s__Klebsiella sp900759445	MKISPSLMCMDLLKFKEQIEFIDRHADYFHIDIMDGHFVPNLTLSPFFVSQVKKLASKPLDCHLMVTRPQDYISQLAQAGADFITLHPETINGQAFRLIEEIRRHGMKVGLILNPETPVETMKYYIHKADKITVMTVDPGFAGQPFIPEMLEKIGELKAWREREGLAYEIEIDGSCNKATYQKLMAAGADVFIVGTSGLFNHGDNIHDAWQVMAEQILAAKNEVFPHAKTA
GCA_901456055.1_01358	d__Bacteria;p__Pseudomonadota;c__Gammaproteobacteria;o__Enterobacterales;f__Enterobacteriaceae;g__Phytobacter;s__Phytobacter ursingii	MKISPSLMCMDLLKFKEQIEFIDTHADYFHIDIMDGHFVPNLTLSPFFVSQVKKLASKPLDCHLMVTRPQDYISQLASAGADIITLHPETINGQAFRLIDEIRRLGMKVGLILNPETTVDAMKYYIHKADKVTVMTVDPGFAGQPFIPEMLNKIAELKAWREREGLSFEIEIDGSCNKATYKRLMEAGADVFIVGTSGLFNQAEQIGDAWAVLEEHVLAAKNEVQPHAPTA
GCA_902158555.1_04414	d__Bacteria;p__Pseudomonadota;c__Gammaproteobacteria;o__Enterobacterales;f__Enterobacteriaceae;g__Klebsiella;s__Klebsiella spallanzanii	MRYYISPSLMCMDMMKLTEQLHFLNDKADRLHVDVMDGHYVKNLALSASFVEQIRPFTSLPIDVHLMVEEPVSFIPALIKAGADAISLHPETICREAFRVINMIRHAGKEVGMVLNPATPIESVQHYLHLLDKVTVMTVDPGYAGQPFIPEMTAKIAQLHQLKEIRNLNFLLEVDGSCNRHTYRELLGAGAQILIMGSSGLFRPDMPLAQSWENMSQDLAAALRSPEHV
GCA_910579655.1_02400	d__Bacteria;p__Bacillota;c__Bacilli;o__Erysipelotrichales;f__Erysipelotrichaceae;g__Allobaculum;s__Allobaculum sp910579655	MPHIKISPSIMCCKTEEFKPYIEKFEKVHLDSIHFDVMDGHFVRNIMLGVTSYQDLKRLTKLPVDLHLMCTDPERFIDIFKVQAGDRVSFHPETTWQPYRLLQQIHELGCKAGLVINPGTSLDCVSECADQLDYVTIMTVNPGFAGQKMVPNALEKIHKVRSLLNEAGREDVDIVVDGNTTYENSRKMRDAGANAFVAGTSSILNDLSGFEHNYQAYKYNLEEVKE
